# Direct DNA sequencing of ‘*Candidatus* Liberibacter asiaticus’ from *Diaphorina citri*, the Asian citrus psyllid, and its implications for citrus greening disease management

**DOI:** 10.1101/2022.01.28.478250

**Authors:** Steven Adam Higgins, Marina Mann, Michelle Heck

## Abstract

The Asian citrus psyllid, *Diaphorina citri* is an invasive insect ^1^ and a vector of ’*Candidatus* Liberibacter asiaticus’ (*C*Las), a bacterium whose growth in *Citrus* species results in citrus greening disease ^2,3^. Methods to enrich and sequence *C*Las from *D. citri* often rely on biased genome amplification ^4^ and nevertheless contain significant quantities of host DNA ^5,6^. To overcome these hurdles, we developed a simple <u>p</u>re-treatment <u>D</u>Nase and filtration (hereafter PDF) protocol to directly sequence *C*Las and the complete, primarily uncultivable, microbiome from *D. citri* adults. The PDF protocol yielded *C*Las abundances upwards of 60% and enabled detection of 156 genetic variants in these strains compared to progenitor strains in Florida, which included prophage encoding regions with key functions in *C*Las pathogenesis, putative antibiotic resistance loci, and a single secreted effector. These variants suggest laboratory propagation of *C*Las may result in different phenotypic trajectories among laboratories, and may confound *C*Las physiology or therapeutic design and evaluation if these differences remain undocumented. Finally, we obtained genetic signatures affiliated with *Citrus* nuclear and organellar genomes, entomopathogenic fungal mitochondria, and commensal bacteria from laboratory-reared and field-collected *D. citri* adults. Hence, the PDF protocol can inform agricultural management strategies related to pathogen evolution ^7^, insect microbiome surveillance ^8^, antibiotic resistance screening ^9^, and gut content analysis ^10^.
