## Supplementary Table 1 for "Direct DNA sequencing of ‘*Candidatus* Liberibacter asiaticus’ from *Diaphorina citri*, the Asian citrus psyllid, and its implications for citrus greening disease management"

### Sheet: Sheet1
Supplementary Table 1. Sequencing effort and cost required to sequence CLas from CLas-infected insect (Diaphorina citri) or plant (Citrus spp.) tissues.
Study	Year	No. CLas readsA	No. total reads*	No. CLas reads (%)	Avg. CLas genome coverageB	DNA methodC	Seq. method	Read length	Sequencing cost ($)D	Off target cost ($)	Off target cost (%)	Host	Reference
This study	2021	2269250	3559218	63.757	277.34	Direct	Illumina NextSeq 2000	150	10.6777	3.8699	36.243	Diaphorina citri	This study
This study	2021	1837623	3968964	46.2998	224.588	Direct	Illumina NextSeq 2000	150	11.9069	6.39402	53.7002	Diaphorina citri	This study
This study	2021	1697838	3842654	44.184	207.504	Direct	Illumina NextSeq 2000	150	11.528	6.43445	55.816	Diaphorina citri	This study
This study	2021	1375341	3459916	39.7507	168.089	Direct	Illumina NextSeq 2000	150	10.3797	6.25373	60.2493	Diaphorina citri	This study
This study	2021	765861	2913800	26.2839	93.6009	Direct	Illumina NextSeq 2000	150	8.7414	6.44382	73.7161	Diaphorina citri	This study
Duan et al.	2009	91875	419571	21.8974	16.1692	MDA	454 GS FLX	216	7648.04	5973.32	78.1026	Diaphorina citri	Duan et al. 2009. Complete genome sequence of citrus huanglongbing bacterium, 'Candidatus Liberibacter asiaticus' obtained through metagenomics
This study	2021	682118	3298500	20.6796	83.3661	Direct	Illumina NextSeq 2000	150	9.8955	7.84915	79.3204	Diaphorina citri	This study
This study	2021	470129	2751400	17.0869	57.4575	Direct	Illumina NextSeq 2000	150	8.2542	6.84381	82.9131	Diaphorina citri	This study
Wu et al.	2015	5886489	39800000	14.7902	1199.04	MDA	Illumina MiSeq	250	4994.9	4256.15	85.2098	Diaphorina citri	Wu et al. 2015. Draft Genome Sequence of “Candidatus Liberibacter asiaticus” from Diaphorina citri in Guangdong, China
Katoh et al.	2014	5298684	36292362	14.6	323.793	MDA	Illumina HiSeq 2000	75	898.236	767.094	85.4	Diaphorina citri	Katoh et al. 2014. Unique Features of a Japanese ‘Candidatus Liberibacter asiaticus’ Strain Revealed by Whole Genome Sequencing
This study	2021	390967	2867944	13.6323	47.7826	Direct	Illumina NextSeq 2000	150	8.60383	7.43093	86.3677	Diaphorina citri	This study
This study	2021	332356	2768668	12.0042	40.6194	Direct	Illumina NextSeq 2000	150	8.306	7.30894	87.9958	Diaphorina citri	This study
This study	2021	360840	3269400	11.0369	44.1006	Direct	Illumina NextSeq 2000	150	9.8082	8.72568	88.9631	Diaphorina citri	This study
This study	2021	448383	5143992	8.71663	54.7998	Direct	Illumina NextSeq 2000	150	15.432	14.0868	91.2834	Diaphorina citri	This study
This study	2021	279573	3207856	8.71526	34.1684	Direct	Illumina NextSeq 2000	150	9.62357	8.78485	91.2847	Diaphorina citri	This study
This study	2021	186390	3023860	6.16398	22.7799	Direct	Illumina NextSeq 2000	150	9.07158	8.51241	93.836	Diaphorina citri	This study
Wang et al.	2021	2274445	42126744	5.39905	277.975	Direct	Illumina HiSeq	150	2085.27	1972.69	94.6009	Diaphorina citri	Wang et al. 2021. Genome Sequence Resource of ‘Candidatus Liberibacter asiaticus’ from Diaphorina citri Kuwayama (Hemiptera: Liviidae) in Colombia
This study	2021	148795	2804174	5.3062	18.1852	Direct	Illumina NextSeq 2000	150	8.41252	7.96614	94.6938	Diaphorina citri	This study
This study	2021	131542	3133964	4.1973	16.0766	Direct	Illumina NextSeq 2000	150	9.40189	9.00727	95.8027	Diaphorina citri	This study
Zheng et al.	2014	721209	32800000	2.19881	146.906	Depletion, MDA	Illumina MiSeq	250	4116.4	4025.89	97.8012	Catharanthus roseus (periwinkle) from Citrus reticulata cultivar Shatangju via Cuscuta campestris (dodder)	Zheng et al. 2014. Whole-Genome Sequence of “Candidatus Liberibacter asiaticus” from Guangdong, China
Liu et al.	2020	585279	91828062	0.637364	71.5308	Depletion, MDA	Illumina HiSeq	150	4545.49	4516.52	99.3626	Citrus nobilis Lour. × C. deliciosa Tenora	Liu et al. 2020. Genome sequence resources of two 'Candidatus Liberibacter asiaticus' strains from Pakistan
Zheng et al.	2017	604058	103149836	0.585612	73.8259	Depletion, MDA	Illumina HiSeq 3000	150	5105.92	5076.02	99.4144	Citrus sinensis	Zheng et al. 2017. Two ‘Candidatus Liberibacter asiaticus’ strains recently found in California harbor different prophages
Zheng et al.	2018	594449	103149836	0.576296	72.6514	Depletion, MDA	Illumina HiSeq	150	5105.92	5076.49	99.4237	Citrus reticulata	Zheng et al. 2018. A Type 3 Prophage of ‘Candidatus Liberibacter asiaticus’ Carrying a Restriction-Modification System
Liu et al.	2020	480765	86678874	0.554651	58.7574	Depletion, MDA	Illumina HiSeq	150	4290.6	4266.81	99.4453	Citrus nobilis Lour. × C. deliciosa Tenora	Liu et al. 2020. Genome sequence resources of two 'Candidatus Liberibacter asiaticus' strains from Pakistan
Zheng et al.	2015	213418	51700000	0.412801	52.1664	Depletion, MDA	Illumina MiSeq	300	7786.02	7753.88	99.5872	Citrus tree	Zheng et al. 2015. Whole-Genome Sequence of “Candidatus Liberibacter asiaticus” from a Huanglongbing-Affected Citrus Tree in Central Florida
Tyler et al.	2009	900124	386745534	0.232743	25.8597	Direct	454, Solexa, SOLiD	35.26	4500.09	4489.62	99.7673	Citrus sinensis	Tyler et al. 2009. Confirmation of the Sequence of ‘Candidatus Liberibacter asiaticus’ and Assessment of Microbial Diversity in Huanglongbing-Infected Citrus Phloem Using a Metagenomic Approach
Wu et al.	2015	61528	38200000	0.161068	12.5329	Depletion, MDA	Illumina MiSeq	250	4794.1	4786.38	99.8389	Orange tree	Wu et al. 2015. Draft Genome Sequence of “Candidatus Liberibacter asiaticus” from a Citrus Tree in San Gabriel, California
Li et al.	2020	147344	150001922	0.0982281	18.0079	Direct	Illumina HiSeq	150	7425.1	7417.8	99.9018	Citrus maxima	Li et al. 2020. Genome Sequence Resource of ‘Candidatus Liberibacter asiaticus’ from Thailand
Dai et al.	2019	563855	611118478	0.0922661	68.9124	MDA	Illumina HiSeq 3000	150	30250.4	30222.5	99.9077	Diaphorina citri	Dai et al. 2019. Prophage diversity of 'Candidatus Liberibacter asiaticus' strains in California
Kunta et al.	2017	32768	42700000	0.07674	6.67465	MDA	Illumina MiSeq	250	5358.85	5354.74	99.9233	Diaphorina citri	Kunta et al. 2017. Draft Whole-Genome Sequence of “Candidatus Liberibacter asiaticus” Strain TX2351 Isolated from Asian Citrus Psyllids in Texas, USA
Silva et al.	2021	328502	434395368	0.0756227	20.0742	MDA	Illumina NextSeq 500	75	651.593	651.1	99.9244	Citrus sinensis ‘Pera’	Silva et al. 2021. Genome Sequence Resource of ‘Candidatus Liberibacter asiaticus’ strain 9PA From Brazil
Zheng et al.	2014	48362	78000000	0.0620026	9.85106	Depletion, MDA	Illumina MiSeq	250	9789	9782.93	99.938	Lemon tree	Zheng et al. 2014. Draft Genome Sequence of “Candidatus Liberibacter asiaticus” from California
Dai et al.	2019	18071	29149334	0.0619946	3.68096	Depletion, MDA	Illumina MiSeq	250	3658.24	3655.97	99.938	Citrus sinensis	Dai et al. 2019. Prophage diversity of 'Candidatus Liberibacter asiaticus' strains in California
Dai et al.	2019	305845	610349210	0.0501098	24.9195	MDA	Illumina HiSeq 3000	100	20141.5	20131.4	99.9499	Diaphorina citri	Dai et al. 2019. Prophage diversity of 'Candidatus Liberibacter asiaticus' strains in California
Dai et al.	2019	22249	49149732	0.0452678	5.43839	Depletion, MDA	Illumina MiSeq	300	7401.95	7398.6	99.9547	Citrus sinensis	Dai et al. 2019. Prophage diversity of 'Candidatus Liberibacter asiaticus' strains in California
Dai et al.	2019	96997	471308572	0.0205804	7.90309	MDA	Illumina HiSeq 3000	100	15553.2	15550	99.9794	Diaphorina citri	Dai et al. 2019. Prophage diversity of 'Candidatus Liberibacter asiaticus' strains in California
Dai et al.	2019	8293	40868296	0.020292	1.68924	MDA	Illumina MiSeq	250	5128.97	5127.93	99.9797	Diaphorina citri	Dai et al. 2019. Prophage diversity of 'Candidatus Liberibacter asiaticus' strains in California
Cai et al.	2018	44844	51600000	0.086907	10.9614	Direct	Ilumina MiSeq	300	7770.96	7764.21	99.9131	Citrus sinensis	Cai et al. 2018. Draft Whole-Genome Sequence of “Candidatus Liberibacter asiaticus” Strain TX1712 from Citrus in Texas
Dai et al.	2019	34811	593333392	0.00586702	2.83632	Depletion, MDA	Illumina HiSeq 3000	100	19580	19578.9	99.9941	Citrus sinensis	Dai et al. 2019. Prophage diversity of 'Candidatus Liberibacter asiaticus' strains in California
Dai et al.	2019	1843	38192184	0.00482559	0.375408	Depletion, MDA	Illumina MiSeq	250	4793.12	4792.89	99.9952	Citrus sinensis	Dai et al. 2019. Prophage diversity of 'Candidatus Liberibacter asiaticus' strains in California
AIf the exact number of reads mapping to a reference CLas genome were not reported, number of CLas reads was calculated using the equation C = (L * N)/G, where C = average coverage, L = average read length, N = number of reads, and G = Genome size. In the Silva et al. study, C = 20, L = 75, and G = 1,231,881, so N = 328,502
BCLas genome coverage was calculated using the equation C = (L * N)/G, where C = average coverage, L = average read length, N = number of reads, and G = Genome size. The genome size (1,227,330) of CLas strain psy62 was used to estimate average genome coverage.
CIndicates whether the CLas reads were obtained through direct sequencing of the DNA pool (Direct), host DNA depletion (Depletion) or via multiple displacement amplification (MDA) prior to sequencing.
DCost per megabase (Mb) for different sequencing technologies/instruments were determined by reported values in: Pareek et al. 2011. Sequencing technologies and genome sequencing; Quail et al. 2012. A tale of three next generation sequencing platforms: Comparison of Ion Torrent, Pacific Biosciences and Illumina MiSeq sequencers; NextSeq 2000 costs: https://blog.genohub.com/2020/01/21/illumina-unv…
*Values in bold font may have been reported in error at the time of publication (likely due to accidental number ommission) and are estimated based on the values reported and sequencing technologies used in each publication, respectively. These values should be interpreted with caution.
