## Supplementary Table 3 for "Direct DNA sequencing of ‘*Candidatus* Liberibacter asiaticus’ from *Diaphorina citri*, the Asian citrus psyllid, and its implications for citrus greening disease management"

### Sheet: Sheet1
Supplementary Table 3. Index of replication (iRep) estimates and associated metrics from lab-reared Diaphorina citri symbionts and publicly available CLas genomes from Citrus spp.
Stain_ID	Organism	iRep	iRep_unfiltered	iRep_raw	R2	Coverage	Percent_windows_passing_filter	Fragments_per_Mbp	GC_bias	GC_R2	Sequence_read_archive_accession_number
19E	Carsonella	NA	1.95886	1.99033	0.942696	3.17237	97.74	7	0.41187	0.0645849	NA
20E	Carsonella	NA	1.77648	1.82772	0.945395	3.20677	96.29	7	0.992311	0.123316	NA
22E	Carsonella	NA	1.90607	1.9561	0.943182	2.03484	96.02	7	0.452847	0.0945268	NA
24E	Carsonella	NA	1.67496	1.67236	0.879358	4.16474	96.16	7	0.112684	0.0260012	NA
2E	Carsonella	NA	3.72588	3.98332	0.92041	0.413157	96.57	7	0.0966635	0.0682582	NA
3E	Carsonella	NA	4.40771	4.507	0.937851	0.520317	97.32	7	0.130239	0.0651427	NA
4E	Carsonella	NA	1.58413	1.69367	0.956494	8.38355	96.64	7	5.44396	0.21977	NA
7E	Carsonella	NA	1.47897	1.66679	0.900746	19.0257	96.98	7	27.0193	0.350311	NA
9E	Carsonella	NA	1.91721	2.06841	0.955456	2.64289	96.84	7	1.91051	0.198663	NA
A5	Carsonella	NA	1.43415	1.54694	0.924958	7.85342	96.91	7	-1.21591	0.0867956	NA
E5A	Carsonella	NA	1.7254	1.7156	0.917813	4.32526	96.98	7	4.66182e-06	2.95269e-05	NA
E5B	Carsonella	NA	1.59979	1.58689	0.966167	10.6189	96.77	7	0.0587396	0.00932025	NA
E5E	Carsonella	NA	1.57358	1.55692	0.963553	20.1069	96.36	7	0.0590764	0.00631104	NA
E6	Carsonella	NA	1.62481	1.62448	0.83049	4.34128	97.05	7	0.303154	0.0481681	NA
L2	Carsonella	NA	2.41647	2.42235	0.91771	0.974027	98.08	7	-0.0015599	0.00299121	NA
PSYA	Carsonella	NA	6.72595	9.15481	0.907061	0.118646	78.24	7	0.798964	0.352337	NA
PSYB	Carsonella	NA	10.5306	11.8694	0.895342	0.0619257	53.88	7	0.102415	0.120068	NA
PSYC	Carsonella	NA	10.6344	14.7955	0.96305	0.0608236	63.42	7	0.0903965	0.129182	NA
PSYD	Carsonella	NA	2.66212	9.56311	0.989303	1.66265	94.03	7	40.0632	0.829987	NA
PSYE	Carsonella	NA	1.85929	5.79315	0.992206	24.7463	96.5	7	406.503	0.885399	NA
SE14	Carsonella	NA	1.55631	1.72177	0.919216	64.5982	95.26	7	121.724	0.418951	NA
SE15	Carsonella	NA	1.55697	1.58931	0.943773	18.8529	95.26	7	6.30355	0.149064	NA
SE18	Carsonella	NA	1.47101	1.47137	0.925247	21.9635	95.13	7	0.155204	0.0125908	NA
SE19	Carsonella	NA	1.51173	1.50811	0.921631	25.5009	95.13	7	0.0478499	0.00506634	NA
SE20	Carsonella	NA	1.63383	1.70916	0.897307	31.3897	95.33	7	19.8323	0.214231	NA
SE4	Carsonella	NA	1.87707	2.06847	0.945349	46.7461	95.06	7	193.825	0.553256	NA
SE6	Carsonella	NA	1.75329	1.88432	0.929493	18.6475	95.13	7	45.0543	0.438702	NA
SE8	Carsonella	NA	1.76022	1.86157	0.956056	23.9586	95.13	7	51.2864	0.410552	NA
T11	Carsonella	NA	2.43689	2.46306	0.980529	1.45825	96.43	7	-0.0101618	0.00794618	NA
T12	Carsonella	NA	2.30469	2.28799	0.95866	1.89803	97.94	7	0.00901495	0.00674623	NA
T13	Carsonella	NA	4.53904	4.71914	0.984054	0.371826	97.32	7	-0.00430183	0.00849835	NA
T14	Carsonella	NA	2.34594	2.29954	0.959567	1.74497	98.9	7	0.00429952	0.0042567	NA
T15	Carsonella	NA	1.67875	1.67594	0.946291	5.23327	97.25	7	-0.00175215	0.00139909	NA
T16	Carsonella	NA	1.48254	1.48637	0.990733	16.1571	96.71	7	-0.0449908	0.00627995	NA
T3	Carsonella	NA	2.42435	2.43596	0.977652	0.894965	95.61	7	0.0494664	0.0324531	NA
T4	Carsonella	NA	1.86851	1.86171	0.977069	3.12193	96.09	7	-4.76336e-05	0.000165297	NA
T5	Carsonella	NA	2.35236	2.32401	0.974173	0.818804	97.6	7	0.0086358	0.0106526	NA
T6	Carsonella	NA	1.82648	1.82149	0.900516	4.01599	96.71	7	-0.000367586	0.000555639	NA
T9	Carsonella	NA	2.20248	2.17961	0.931023	2.14285	98.08	7	0.000770074	0.00117962	NA
V12	Carsonella	NA	1.58942	1.58329	0.887437	2.17085	95.61	7	-9.07387e-07	1.75696e-05	NA
V1	Carsonella	NA	1.62017	1.65052	0.922446	9.20846	97.53	7	-0.241297	0.0247325	NA
V2	Carsonella	NA	2.21658	2.20843	0.927919	1.11331	97.05	7	-6.4952e-06	7.51455e-05	NA
19E	Liberibacter	NA	11.0368	12.018	0.968715	0.013556	40.3	1	-2.97746e-21	0.000411632	NA
20E	Liberibacter	1.2554396178803469	1.25544	1.25721	0.997071	206.629	98.9	1	2.73023e-05	1.06394e-05	NA
22E	Liberibacter	1.24913685697206	1.24914	1.24908	0.996751	188.987	98.89	1	0.00364326	0.000307673	NA
24E	Liberibacter	NA	2.13935	2.15416	0.987105	1.71223	100	1	0.00578665	0.00476538	NA
2E	Liberibacter	NA	12.9607	13.2759	0.917157	0.000347967	3.57	1	-6.47912e-23	0.00104045	NA
3E	Liberibacter	NA	1.99098	1.99694	0.982303	2.06147	100	1	0.0186465	0.0096621	NA
4E	Liberibacter	NA	2.14221	2.14985	0.972554	1.37209	100	1	0.000531781	0.00115212	NA
7E	Liberibacter	NA	11.0174	11.3137	0.908913	0.00213507	19.7	1	2.40377e-20	0.00583191	NA
9E	Liberibacter	NA	10.2907	11.381	0.981666	0.0283776	32.16	1	5.45982e-21	0.000414466	NA
A5	Liberibacter	1.5516098969801009	1.55161	1.5613	0.985858	5.36387	98.92	1	-0.0103572	0.00443253	NA
E5A	Liberibacter	NA	1.74969	1.757	0.989544	3.18801	100	1	0.0181522	0.00813051	NA
E5B	Liberibacter	NA	2.60085	2.66139	0.982938	0.993054	100	1	0.0896867	0.0373756	NA
E5E	Liberibacter	NA	2.03767	2.04672	0.979745	1.34982	100	1	0.0014462	0.00235205	NA
E6	Liberibacter	1.475430786388993	1.47543	1.4846	0.991386	7.68228	100	1	0.11651	0.0201739	NA
L2	Liberibacter	NA	1.62234	1.61938	0.987858	4.51007	100	1	-0.0915951	0.0209856	NA
PSYA	Liberibacter	NA	2.20511	2.24292	0.98943	1.05036	99.46	1	0.0127747	0.010561	NA
PSYB	Liberibacter	NA	9.68284	10.2386	0.923248	0.000788834	15.19	1	-1.48385e-20	0.0121857	NA
PSYC	Liberibacter	1.318876829139971	1.31888	1.32824	0.988899	41.3675	100	1	0.240613	0.0120337	NA
PSYD	Liberibacter	NA	1.52491	1.53098	0.990101	4.56233	99.68	1	9.39389e-09	4.68864e-07	NA
PSYE	Liberibacter	NA	2.1281	2.16339	0.984066	1.11705	100	1	-0.0358449	0.0213699	NA
SE14	Liberibacter	NA	11.0616	11.7441	0.936255	0.00340959	37.76	1	9.28404e-21	0.00209462	NA
SE15	Liberibacter	NA	10.1402	11.0983	0.975501	0.0146627	39.42	1	6.55345e-21	0.000709939	NA
SE18	Liberibacter	NA	3.61012	3.67536	0.975872	0.562378	99.89	1	-9.36311e-05	0.000480096	NA
SE19	Liberibacter	NA	1.66613	1.68362	0.985433	3.08565	100	1	0.0129578	0.00699969	NA
SE20	Liberibacter	NA	9.11608	10.4903	0.989971	0.0943781	78.33	1	0.00468613	0.0133122	NA
SE4	Liberibacter	NA	1.93051	1.99814	0.99024	1.82306	100	1	0.102739	0.033404	NA
SE6	Liberibacter	NA	8.7088	9.581	0.979777	0.104058	79.84	1	0.000392521	0.0022312	NA
SE8	Liberibacter	NA	6.38349	6.70224	0.989938	0.0362521	24.93	1	-1.20129e-20	0.000823424	NA
T11	Liberibacter	1.2431863355563584	1.24319	1.2419	0.992397	154.311	100	1	-0.598136	0.0111172	NA
T12	Liberibacter	1.5310166085120858	1.53102	1.54237	0.989616	7.04752	98.91	1	-1.71306e-05	5.22028e-05	NA
T13	Liberibacter	1.2961358365951523	1.29614	1.29873	0.993564	77.0466	98.92	1	-0.0115916	0.00110937	NA
T14	Liberibacter	1.3265511601369857	1.32655	1.3275	0.994359	31.6526	98.85	1	0.0227132	0.00309822	NA
T15	Liberibacter	NA	1.5715	1.57409	0.976865	4.78324	98.92	1	-6.15104e-05	0.000150168	NA
T16	Liberibacter	1.4888567951452751	1.48886	1.48965	0.996422	20.8458	98.83	1	0.0478554	0.00557697	NA
T3	Liberibacter	1.4441241622885834	1.44412	1.44163	0.990127	14.9374	98.83	1	0.00133337	0.000664881	NA
T4	Liberibacter	1.3061695671378433	1.30617	1.30593	0.994522	41.1758	98.85	1	0.141584	0.00938687	NA
T5	Liberibacter	1.3594491633247086	1.35945	1.35907	0.989007	16.6834	98.87	1	-0.00313651	0.00116536	NA
T6	Liberibacter	1.27199742188485	1.272	1.27392	0.99033	258.486	100	1	0.0403111	0.00134429	NA
T9	Liberibacter	1.278215704630509	1.27822	1.27863	0.984288	37.4374	98.88	1	0.00444631	0.000950515	NA
V12	Liberibacter	1.2499109675002948	1.24991	1.25058	0.995799	52.5991	100	1	-0.237506	0.0131728	NA
V1	Liberibacter	1.2731446632948054	1.27314	1.27485	0.991484	44.131	100	1	0.000473605	0.000221163	NA
V2	Liberibacter	1.21553626812172	1.21554	1.21748	0.989052	86.6256	100	1	-0.0463005	0.00335123	NA
FL-Tyler	Liberibacter	1.31942	1.31942	1.37215	0.990239	18.5172	100	1	-14.9262	0.298064	SRR016816
TX1712	Liberibacter	1.63564	1.63564	1.70642	0.981894	5.29831	100	1	-1.57981	0.114911	SRR7050882
YNJS7	Liberibacter	1.47654	1.47654	1.44327	0.984666	12.0073	99.91	1	-0.757185	0.0469357	SRR8177702
AHCA17	Liberibacter	1.43761	1.43761	1.43764	0.989541	14.2352	100	1	3.18044e-07	2.70303e-06	SRR9641236
TaiYZ2	Liberibacter	1.33259	1.33259	1.32444	0.978829	15.9895	98.85	1	-0.15752	0.0165534	SRR9673120
19E	Profftella	1.5440426384050236	1.54404	1.69455	0.96355	11.9585	99.66	4	18.1214	0.323708	NA
20E	Profftella	1.5946019138083534	1.5946	1.6218	0.986023	21.4263	99.66	4	6.42699	0.123518	NA
22E	Profftella	NA	1.82628	1.86511	0.966395	2.89145	99.68	4	0.126299	0.0309016	NA
24E	Profftella	1.5345300457751454	1.53453	1.63997	0.97843	28.7082	99.6	4	24.6828	0.239507	NA
2E	Profftella	NA	2.16136	2.25576	0.973136	1.70404	99.49	4	0.586982	0.104495	NA
3E	Profftella	NA	1.72365	1.96397	0.98907	3.02318	99.02	4	4.03029	0.29646	NA
4E	Profftella	1.732009662238093	1.73201	1.72789	0.976155	33.4525	98.9	4	9.54934	0.115441	NA
7E	Profftella	1.4328884824741825	1.43289	1.48047	0.963677	90.1614	98.96	4	36.7237	0.174131	NA
9E	Profftella	1.658528228204722	1.65853	1.70657	0.970866	26.7429	99.96	4	22.0718	0.225558	NA
A5	Profftella	1.509205637631401	1.50921	1.50132	0.969411	76.9032	99.55	4	0.493344	0.0102505	NA
E5A	Profftella	1.4051671428146457	1.40517	1.45453	0.970519	63.3217	99.72	4	40.8533	0.219802	NA
E5B	Profftella	1.4165304719686758	1.41653	1.51741	0.96664	77.3518	99.64	4	52.2989	0.215876	NA
E5E	Profftella	1.3677138991494031	1.36771	1.41504	0.989338	132.656	98.96	4	25.3386	0.107693	NA
E6	Profftella	1.4895093620804145	1.48951	1.52595	0.984801	20.282	99.89	4	3.92643	0.0959577	NA
L2	Profftella	NA	1.78607	1.77647	0.976731	4.39218	99.32	4	0.00435001	0.00269836	NA
PSYA	Profftella	2.0270195369650597	2.02702	4.35482	0.925701	12.36	99.7	4	138.152	0.724943	NA
PSYB	Profftella	2.0569936083851057	2.05699	4.80176	0.921968	5.30253	99.7	4	68.7573	0.760265	NA
PSYC	Profftella	2.2698729630583334	2.26987	5.83527	0.944583	5.71682	98.32	4	91.6936	0.793025	NA
PSYD	Profftella	NA	1.64392	3.0884	0.884365	16.1665	99.87	4	144.882	0.707983	NA
PSYE	Profftella	1.4936640697405985	1.49366	1.91571	0.947532	115.065	98.87	4	345.537	0.449193	NA
SE14	Profftella	1.3295818006983755	1.32958	1.52973	0.981486	164.57	98.85	4	263.951	0.421046	NA
SE15	Profftella	1.3432175800996506	1.34322	1.47548	0.965812	105.613	98.85	4	80.4389	0.266632	NA
SE18	Profftella	1.1992758831287693	1.19928	1.217	0.979199	98.3359	98.85	4	5.21074	0.058908	NA
SE19	Profftella	1.313612367284706	1.31361	1.39136	0.975252	69.4322	98.81	4	25.3085	0.173783	NA
SE20	Profftella	1.3077103317098056	1.30771	1.4303	0.949566	102.253	98.85	4	51.1982	0.200787	NA
SE4	Profftella	1.50318731729538	1.50319	1.81969	0.976912	137.112	98.85	4	338.195	0.467165	NA
SE6	Profftella	1.4138991604992854	1.4139	1.74232	0.985004	56.8444	98.9	4	159.863	0.526746	NA
SE8	Profftella	1.317463704903508	1.31746	1.58123	0.960734	117.193	98.85	4	239.112	0.466091	NA
T11	Profftella	1.576109960198452	1.57611	1.56112	0.983143	8.53542	98.85	4	0.0906562	0.0147056	NA
T12	Profftella	1.577135964700169	1.57714	1.58196	0.956466	12.6038	99.04	4	2.29789	0.0877777	NA
T13	Profftella	NA	8.78857	10.0451	0.988925	0.130158	81.42	4	0.00947388	0.0239962	NA
T14	Profftella	1.7637160062701693	1.76372	1.77295	0.988414	11.7531	98.83	4	0.0467354	0.00661804	NA
T15	Profftella	1.5644909761888641	1.56449	1.56265	0.969492	18.9676	99.83	4	1.34363	0.0499362	NA
T16	Profftella	1.5299850471117629	1.52999	1.52738	0.989157	99.8911	98.87	4	2.4969	0.0260687	NA
T3	Profftella	NA	2.06014	2.10992	0.985068	2.3655	98.85	4	0.0149352	0.00783288	NA
T4	Profftella	1.7097256227153759	1.70973	1.71615	0.967939	12.4177	98.85	4	1.06092	0.0503622	NA
T5	Profftella	NA	1.70594	1.70728	0.970479	3.84288	99.55	4	0.202472	0.0360986	NA
T6	Profftella	1.6600960779592902	1.6601	1.65197	0.970567	23.9855	98.85	4	0.00232359	0.000600907	NA
T9	Profftella	NA	1.69872	1.77696	0.969551	4.04024	98.87	4	0.575355	0.0705967	NA
V12	Profftella	NA	1.85066	1.87695	0.992443	2.14599	99.43	4	0.124083	0.036653	NA
V1	Profftella	1.6036792367359332	1.60368	1.57596	0.943848	22.2627	99.26	4	1.98969	0.0547983	NA
V2	Profftella	NA	2.53831	2.56654	0.975796	0.983037	98.85	4	0.0126897	0.0109051	NA
19E	Wolbachia	1.1046761832114405	1.10468	1.10538	0.969304	150.232	100	1	-1.96153	0.0231372	NA
20E	Wolbachia	1.123325067613341	1.12333	1.123	0.985425	102.619	100	1	-0.0271529	0.00171604	NA
22E	Wolbachia	1.1145352884159647	1.11454	1.11394	0.978746	98.0557	100	1	-0.218959	0.00712155	NA
24E	Wolbachia	1.0932281792146352	1.09323	1.09173	0.971179	203.583	100	1	-0.862109	0.0112491	NA
2E	Wolbachia	1.1137486171141775	1.11375	1.11553	0.973124	117.176	100	1	-2.35124	0.0297901	NA
3E	Wolbachia	1.1041425464959655	1.10414	1.10309	0.974043	167.05	100	1	-0.072462	0.00237891	NA
4E	Wolbachia	1.0985123382568194	1.09851	1.09849	0.972055	183.79	100	1	2.60478e-10	5.48748e-09	NA
7E	Wolbachia	1.1211110865245961	1.12111	1.1226	0.978799	132.844	100	1	-1.57922	0.0221251	NA
9E	Wolbachia	1.100587253444663	1.10059	1.10007	0.965051	177.149	100	1	-0.181466	0.00426079	NA
A5	Wolbachia	1.121730166338107	1.12173	1.12101	0.970563	95.281	100	1	-0.539108	0.0128516	NA
E5A	Wolbachia	1.1317980407088735	1.1318	1.13784	0.978006	87.2833	100	1	2.58785	0.0386983	NA
E5B	Wolbachia	1.1114007452585803	1.1114	1.11326	0.977284	115.648	100	1	0.858608	0.0167562	NA
E5E	Wolbachia	1.1261298155820956	1.12613	1.12733	0.981327	105.22	100	1	0.19485	0.00637607	NA
E6	Wolbachia	1.1111132964025456	1.11111	1.11029	0.966336	138.317	100	1	-0.132485	0.00397536	NA
L2	Wolbachia	1.1020293333432705	1.10203	1.10159	0.969826	190.615	100	1	-0.380689	0.00689354	NA
PSYA	Wolbachia	1.2229501040205548	1.22295	1.30979	0.985857	23.1297	100	1	32.1808	0.359512	NA
PSYB	Wolbachia	1.240607045751746	1.24061	1.36468	0.983433	16.3288	100	1	36.7258	0.458928	NA
PSYC	Wolbachia	1.2642369223019918	1.26424	1.3322	0.977204	15.7655	100	1	15.3956	0.278039	NA
PSYD	Wolbachia	1.224692956954133	1.22469	1.26076	0.980554	24.8116	100	1	8.11968	0.140028	NA
PSYE	Wolbachia	1.3825441660442954	1.38254	1.3891	0.967061	25.9247	100	1	-0.0269893	0.00239227	NA
SE14	Wolbachia	1.3530000124190593	1.353	1.39412	0.972255	12.919	100	1	5.54134	0.130443	NA
SE15	Wolbachia	1.3321534752948236	1.33215	1.35929	0.979836	15.6325	100	1	3.79269	0.0962229	NA
SE18	Wolbachia	1.3461641358536809	1.34616	1.35059	0.971093	13.8971	100	1	0.176241	0.0128899	NA
SE19	Wolbachia	1.3518619058887116	1.35186	1.36734	0.937348	15.0796	100	1	1.15423	0.0394872	NA
SE20	Wolbachia	1.275512332908294	1.27551	1.29962	0.929956	23.6099	100	1	5.50731	0.0922893	NA
SE4	Wolbachia	1.3568548300540173	1.35685	1.46144	0.982189	11.1604	100	1	17.5518	0.297446	NA
SE6	Wolbachia	1.3265481746989007	1.32655	1.3743	0.936726	20.4468	100	1	13.974	0.16655	NA
SE8	Wolbachia	1.337117969781019	1.33712	1.38608	0.960166	17.3977	100	1	10.3666	0.153904	NA
T11	Wolbachia	1.1153425908846064	1.11534	1.11463	0.961923	124.633	100	1	-0.20575	0.00558221	NA
T12	Wolbachia	1.0956100299834701	1.09561	1.0952	0.947935	217.576	100	1	-2.22169	0.0198383	NA
T13	Wolbachia	1.1024284928236021	1.10243	1.10133	0.950763	176.026	100	1	-0.575814	0.00946096	NA
T14	Wolbachia	1.1011347225748092	1.10113	1.10084	0.972633	197.492	100	1	-0.722137	0.0100177	NA
T15	Wolbachia	1.1132446972868335	1.11324	1.11326	0.977689	112.79	100	1	-0.683782	0.0139383	NA
T16	Wolbachia	1.121002466858275	1.121	1.12372	0.963387	123.348	100	1	-3.35193	0.0356672	NA
T3	Wolbachia	1.0891037134651802	1.0891	1.08764	0.956914	223.498	100	1	-0.379501	0.00600502	NA
T4	Wolbachia	1.1002346182986253	1.10023	1.09946	0.955107	191.631	100	1	-0.0209092	0.000953182	NA
T5	Wolbachia	1.1080931981205109	1.10809	1.10757	0.974001	172.808	100	1	-2.61737	0.0261554	NA
T6	Wolbachia	1.149257205095992	1.14926	1.14862	0.974718	62.1501	100	1	-0.132405	0.00648984	NA
T9	Wolbachia	1.1040398821972672	1.10404	1.10273	0.970381	163.31	100	1	-0.327785	0.00648284	NA
V12	Wolbachia	1.1225124525353574	1.12251	1.12446	0.966969	127.029	100	1	-3.91014	0.0389075	NA
V1	Wolbachia	1.1114738526467614	1.11147	1.11132	0.970386	133.406	100	1	-0.84089	0.0136443	NA
V2	Wolbachia	1.1091155242439568	1.10912	1.10977	0.978361	149.764	100	1	-2.25892	0.0247408	NA
